# Growth capacity and mortality burden shape microbial persistence under osmotic stress in *Bacteroides thetaiotaomicron*

**DOI:** 10.64898/2026.09.08.750096

**Authors:** Hans Ghezzi, Ricky Wolff, Asmita Jain, Juan C. Burckhardt, Michael Hunter, Katharine M. Ng, Shaqed Carasso, Naama Geva-Zatorsky, Nandita Garud, Carolina Tropini

**Affiliations:** Department of Bioinformatics, University of British Columbia, Vancouver, Canada; Department of Ecology and Evolutionary Biology, University of California, Los Angeles, USA; Department of Microbiology & Immunology, University of British Columbia, Vancouver, Canada; Department of Cell Biology and Cancer Science, Rappaport Faculty of Medicine and Research Institute, Rappaport Technion Integrated Cancer Center (RTICC), Technion-Israel Institute of Technology, Haifa, Israel; Humans and the Microbiome Program, Canadian Institute for Advanced Research (CIFAR), Toronto, Canada; School of Biomedical Engineering, University of British Columbia, Vancouver, Canada

**Keywords:** Microbiome, osmolality, growth rate, mortality, adaptation, *Bacteroides thetaiotaomicron*, phase variation, persistence

## Abstract

Microbial persistence in the gut is central to sustaining beneficial host-microbiota interactions; however, characterizing determinants of persistence *in vivo* can be challenging due to the complexity of native microbial communities interacting with the host. Here, we used a defined microbial consortium to demonstrate that intrinsic *in vitro* growth capacity becomes increasingly predictive of *in vivo* relative abundance as intestinal osmolality increases. In *Bacteroides thetaiotaomicron*, *in vivo* abundance was higher than predicted from growth capacity alone, indicating that additional physiological factors contribute to persistence. We identify mortality as one such determinant: adaptation to prolonged osmotic stress markedly reduced cell loss without enhancing growth capacity. This adaptive phenotype was associated with rapid and reversible phase variation in cell surface-associated PUL78/80 rather than fixed *de novo* mutations, with the PUL78/80-OFF state becoming progressively enriched among surviving cells as mortality increased. Our findings demonstrate that in addition to growth capacity, reduced cell loss can provide a distinct route to microbial persistence during environmental perturbation.
