## Supplemental Table 1 for "Growth capacity and mortality burden shape microbial persistence under osmotic stress in *Bacteroides thetaiotaomicron*"

### Sheet: Sheet1
Primer Description	Forward (5’ - 3’)	Reverse (5’ - 3’)	Source
qPCR Bt CPS1 BT0376 OFF	TTGCTGCTGCTTTTCAACCTT	TTTTAAGCACGCTACGCCCT	This study
qPCR Bt CPS1 BT0376 ON	CTGTCGGATAGGACGGGTGT	TTGCTGCTGCTTTTCAACCTT	This study
qPCR Bt PUL78 BT4299 ON	TGTCATCCCAAGCATCCATCA	CCTGGAGAGCAATAGAGACCTT	This study
qPCR Bt PUL78 BT4299 OFF	GGAGGGCTGTTGCTAAGAGT	TGTCATCCCAAGCATCCATCA	This study
ddPCR A. muciniphila	GTTCAAACTGGTGGACGGCG	CTTCTCCGCAAGCTGCATGG	(Ghezzi et al., 2024)
ddPCR B. ovatus	ACCAGCATCTTCTCTAGCGG	CGCTCAAGTTCTGCTATGCG	(Ghezzi et al., 2024)
ddPCR B. thetaiotaomicron	GCTTTCGCAGTTGTACCCGG	TGATCGCCTTAGACCGCCAG	(Ghezzi et al., 2024)
ddPCR C. stercoris	TCGGTCCCAACTCGCTCATC	TCTTGGGATCGCTCAGCTCG	(Ghezzi et al., 2024)
ddPCR C. sporogenes	TGCTTGGGATGGAAGTTGGTAC	CTTTCAACCGCTGCCATTGC	(Ghezzi et al., 2024)
ddPCR E. coli	TAGCGGGTTAGCGTTACCGG	ATCGCCCATGTCTCACCAGG	(Ghezzi et al., 2024)
ddPCR E. faecalis	CAATCACGAGTTCGCCAGCC	CTACGCGCGGTTTGACAGTC	(Ghezzi et al., 2024)
ddPCR A. rectalis	GGTGCAACGAATAGGGCTGC	AGGGCAAGCTCACTCCAGTC	(Ghezzi et al., 2024)
ddPCR F. prausnitzii	GCATGACGGATGAACAGCGG	TGGGTCACAGTCCACGTCAC	(Ghezzi et al., 2024)
ddPCR M. intestinale	AGGCCCGGTTCATACAGCTC	GCGAATCCAAGTGCTGTCGG	(Ghezzi et al., 2024)
