## Supplemental Table 3 for "Growth capacity and mortality burden shape microbial persistence under osmotic stress in *Bacteroides thetaiotaomicron*"

### Sheet: Genetic Parts & Primers
Supplementary Table S3. Genetic parts and primers used in this study
Final Construct	Part	Template	Template sequence if not published or provided on Addgene (5'-3')	Primer F (5'-3')	Primer R (5'-3')
pExchange plasmid with BT4299 IR region locked on the 'ON' locked conformation (pJB120)	Upstream flanking region Primer of BT4299 IRs with OH to gB012	B. thetaiotaomicron VPI-5482 genome		agccccaattaatcaatatgattataaccttaaat	CATTCGAGTCGACGGTATCGgatggaaatcattgaaatgtttccgtttacg
pExchange plasmid with BT4299 IR region locked on the 'ON' locked conformation (pJB120)	Downstream flanking region Primer of BT4299 IRs with OH to gB012	B. thetaiotaomicron VPI-5482 genome		cttcaaaattattcaatttggcataaggtctc	TGCAGGAATTCGATATCAAGCTTATatttgctgccaattaaaacccgt
pExchange plasmid with BT4299 IR region locked on the 'ON' locked conformation (pJB120)	gBlock with Locked 'ON' conformation (gB012)	gBlock012	ataatcatattgattaattggggctTTATTTAGATTGTCACATATTGttttataccccaaagtatattttctactgtttccataggctattcaaaggttattaagtgcatgtactattctaagacggtgtaaagttattaataaaatcgaaaaatacaatatcttttttattttaattatcaacaaacaccatttttttagaatctcaattctactatatagttcataaattgtcatcccaagcatccatcaaccaattaatcaattatatataagacacttatacacatacAGCTAGTCAATAAGTAATAAACcttcaaaattattcaatttggcata
pExchange plasmid with BT4299 IR region locked on the 'ON' locked conformation (pJB120)	pExchange-tdk backbone	pMM668		CGATACCGTCGACTCGAATGTTATC	ATAAGCTTGATATCGAATTCCTGCAGC
pExchange plasmid with BT4299 IR region locked on the 'OFF' locked conformation (pJB121)	Upstream flanking region Primer of BT4299 IRs with OH to gB013	B. thetaiotaomicron VPI-5482 genome		agccccaattaatcaatatgattataaccttaaat	CATTCGAGTCGACGGTATCGgatggaaatcattgaaatgtttccgtttacg
pExchange plasmid with BT4299 IR region locked on the 'OFF' locked conformation (pJB121)	Downstream flanking region Primer of BT4299 IRs with OH to gB013	B. thetaiotaomicron VPI-5482 genome		cttcaaaattattcaatttggcataaggtctc	TGCAGGAATTCGATATCAAGCTTATatttgctgccaattaaaacccgt
pExchange plasmid with BT4299 IR region locked on the 'OFF' locked conformation (pJB121)	gBlock with Locked 'ON' conformation (gB013)	gB013	ataatcatattgattaattggggctTTATTTAGATTGTCACATATTGgtatgtgtataagtgtcttatatataattgattaattggttgatggatgcttgggatgacaatttatgaactatatagtagaattgagattctaaaaaaatggtgtttgttgataattaaaataaaaaagatattgtatttttcgattttattaataactttacaccgtcttagaatagtacatgcacttaataacctttgaatagcctatggaaacagtagaaaatatactttggggtataaaaAGCTAGTCAATAAGTAATAAACcttcaaaattattcaatttggcata
pExchange plasmid with BT4299 IR region locked on the 'OFF' locked conformation (pJB121)	pExchange-tdk backbone	pMM668		CGATACCGTCGACTCGAATGTTATC	ATAAGCTTGATATCGAATTCCTGCAGC
pEM526 reporter plasmid with BT4299 uspstream sequencing containing the region between the IRs in the 'ON' Locked conformation (pJB135)	Amplified upstream region from BT4299 containing the region between the IRs in the 'ON' locked conformation and with Golden Gate Overhangs	pJB120		cgaagtGGTCTCgACATtgtttttctgtgataaaaggttaataattagattggt	tccgctGGTCTCtCCGAaattgaataattttgaagGTTTATTACTTATTGACTAGCT
pEM526 reporter plasmid with BT4299 uspstream sequencing containing the region between the IRs in the 'ON' Locked conformation (pJB135)	Entry Vector	pEM526	pEM526
pEM526 reporter plasmid with BT4299 uspstream sequencing containing the region between the IRs in the 'OFF' Locked conformation (pJB134)	Amplified upstream region from BT4299 containing the region between the IRs in the 'OFF' locked conformation and with Golden Gate Overhangs	pJB121		cgaagtGGTCTCgACATtgtttttctgtgataaaaggttaataattagattggt	tccgctGGTCTCtCCGAaattgaataattttgaagGTTTATTACTTATTGACTAGCT
pEM526 reporter plasmid with BT4299 uspstream sequencing containing the region between the IRs in the 'OFF' Locked conformation (pJB134)	Entry Vector	pEM526	pEM526
