## Supplemental Table 4 for "Growth capacity and mortality burden shape microbial persistence under osmotic stress in *Bacteroides thetaiotaomicron*"

### Sheet: Strains & Plasmids
Supplementary Table S4. Bacterial strains and plasmids used and generated in this study.
Species	Strain Alias	Strain Background	Genotype	Plasmid	Selection	Description	Source	Plasmid sequence
E. coli	S17-1	E. coli S17-1 𝜆pir	TpR SmR recA, thi, pro, hsdR-M+RP4: 2-Tc:Mu: Km Tn7 λpir	~	~	E. coli strain used for cloning and conjugation	ATCC-BAA-2428	~
E. coli		E. coli S17-1 𝜆pir		pMM668	Ampicillin (100 ug/mL)	pExchange(tdk) - B. thetaiotaomicron suicide vector expressing thymidine kinase	Mimee et al. Cell Systems, 2015; Addgene: 68890
E. coli	S-JB293	E. coli S17-1 𝜆pir	TpR SmR recA, thi, pro, hsdR-M+RP4: 2-Tc:Mu: Km Tn7 λpir	pJB120	Ampicillin (100 ug/mL)	pExchange plasmid with BT4299 IR region locked on the 'ON' locked conformation	This study	AATAATGGATAATTTAACAGTTCTTGTACATCGAATTGTTTACCTTTGTCCACTCATTTATTTAATCAAGAAAGCACAAAAATCACATGGTATTATTTTCAGAAGACCACATACAAGAGACCAGAAGAAGAGGTAGAATAGAGGTAATCTGCGGTTCAATGTTCTCCGGAAAGACGGAGGAATTGATTCGTAGGATGAAGAGAGCCAAGTTCGCACGCCAGCGTGTAGAGATATTCAAACCGGCCATCGACACCCGTTATTCGGAAGAAGACGTGGTATCACACGACAGTCATTCCATCGCGTCCACCCCTATCGATTCATCGGCTAGTATCCTGTTGTTCACTTCTGAAATAGATGTAGTCGGCATCGACGAAGCACAGTTCTTTGATGACGGACTGA…
E. coli	S-JB294	E. coli S17-1 𝜆pir		pJB121	Ampicillin (100 ug/mL)	pExchange plasmid with BT4299 IR region locked on the 'OFF' locked conformation	This study	ACGCTCCTGCATACGTAGGATGCTCCGCTTCAACAGTTCAGACAAAGTCTGAGTCGGCTCTTTAGAAAACGTATTCATGAGTAGCTTCAGCTCATGAACATCCAGCTCAATATCTGTTAATAGCTTCTGTTTCATTTCCATCCATTGTTATTATGGTGCGAATGTAGGAATAATTTATGCAATAACTTAAAATAATGGATAATTTAACAGTTCTTGTACATCGAATTGTTTACCTTTGTCCACTCATTTATTTAATCAAGAAAGCACAAAAATCACATGGTATTATTTTCAGAAGACCACATACAAGAGACCAGAAGAAGAGGTAGAATAGAGGTAATCTGCGGTTCAATGTTCTCCGGAAAGACGGAGGAATTGATTCGTAGGATGAAGAGAGCCAAG…
E. coli	EM526	E. coli S17-1 𝜆pir		pEM526	Ampicillin (100 ug/mL)	Transcriptional reporter backbone/entry vector with mGL and mScarlet-I3	McCallum, Burckhardt, et al., Cell, 2026; Addgene: 248740	~
E. coli	S-JB322	E. coli S17-1 𝜆pir		pJB135	Ampicillin (100 ug/mL)	pEM526 reporter plasmid with BT4299 uspstream sequencing containing the region between the IRs in the 'ON' Locked conformation	This study	agcccacctatcacggaattgatccccctcgaattggaattctagcctggaatagggaagcaccacatcacccaattgggctaccttttttttgttttgtttgcaatggttaatctattgttaaaatttaaagtttcacttgaactttcaaataatgttcttatatttgcagtgtcgaaagaaacaaagtaggactgatcacacaacatttaaaaaataacattatgaaagcactcgaaaagagattcaaaggtaatattaacaataatttattttcaatggatagcaccgaggcagtgatcaaggagttcatgcggttcaaggtgcacatggagggctccatgaacggccacgagttcgagatcgagggcgagggcgagggccgcccctacgagggca…
E. coli	S-JB321	E. coli S17-1 𝜆pir		pJB134	Ampicillin (100 ug/mL)	pEM526 reporter plasmid with BT4299 uspstream sequencing containing the region between the IRs in the 'OFF' Locked conformation	This study	agcccacctatcacggaattgatccccctcgaattggaattctagcctggaatagggaagcaccacatcacccaattgggctaccttttttttgttttgtttgcaatggttaatctattgttaaaatttaaagtttcacttgaactttcaaataatgttcttatatttgcagtgtcgaaagaaacaaagtaggactgatcacacaacatttaaaaaataacattatgaaagcactcgaaaagagattcaaaggtaatattaacaataatttattttcaatggatagcaccgaggcagtgatcaaggagttcatgcggttcaaggtgcacatggagggctccatgaacggccacgagttcgagatcgagggcgagggcgagggccgcccctacgagggca…
B. thetaiotaomicron	~	B. thetaiotaomicron VPI-5482		~	~	Wild type strain used for all B. thetaiotaomicron genetic engineering	ATCC 29148	~
B. thetaiotaomicron	EM563	B. thetaiotaomicron VPI-5482		~	Erythromycin (25 ug/mL)	No Promoter (NP) Control (entry vector integrated into B. thetaiotaomicron)	McCallum, Burckhardt, et al., Cell, 2026.	~
B. thetaiotaomicron	S-JB325	B. thetaiotaomicron VPI-5482		~	Erythromycin (25 ug/mL)	pEM526 reporter plasmid with BT4299 uspstream sequencing containing the region between the IRs in the 'ON' Locked conformation integrated into B. thetaiotaomicron	This study	~
B. thetaiotaomicron	S-JB324	B. thetaiotaomicron VPI-5482		~	Erythromycin (25 ug/mL)	pEM526 reporter plasmid with BT4299 uspstream sequencing containing the region between the IRs in the 'OFF' Locked conformation integrated into B. thetaiotaomicron	This study	~
